# The BRAIN Initiative Cell Census Network Data Ecosystem: A User’s Guide

**DOI:** 10.1101/2022.10.26.513573

**Authors:** BICCN Data Ecosystem Collaboration, Michael J Hawrylycz, Maryann E Martone, Patrick R Hof, Ed S Lein, Aviv Regev, Giorgio A. A Ascoli, Jan G Bjaalie, Hong-Wei Dong, Satrajit S Ghosh, Jesse Gillis, Ronna Hertzano, David R Haynor, Yongsoo Kim, Yufeng Liu, Jeremy A Miller, Partha P Mitra, Eran Mukamel, David Osumi-Sutherland, Hanchuan Peng, Patrick L Ray, Raymond Sanchez, Alex Ropelewski, Richard H Scheuermann, Shawn Z K Tan, Timothy Tickle, Hagen Tilgner, Merina Varghese, Brock Wester, Owen White, Brian Aevermann, David Allemang, Seth Ament, Thomas L Athey, Pamela M Baker, Cody Baker, Katherine S Baker, Anita Bandrowski, Prajal Bishwakarma, Ambrose Carr, Min Chen, Roni Choudhury, Jonah Cool, Heather Creasy, Florence D'Orazi, Kylee Degatano, Benjamin Dichter, Song-Lin Ding, Tim Dolbeare, Joseph R Ecker, Rongxin Fang, Jean-Christophe Fillion-Robin, Timothy P Fliss, James Gee, Tom Gillespie, Nathan Gouwens, Yaroslav O Halchenko, Nomi Harris, Brian R Herb, Houri Hintiryan, Gregory Hood, Sam Horvath, Dorota Jarecka, Shengdian Jiang, Farzaneh Khajouei, Elizabeth A Kiernan, Huseyin Kir, Lauren Kruse, Changkyu Lee, Boudewijn Lelieveldt, Yang Li, Hanqing Liu, Anup Markuhar, James Mathews, Kaylee L Mathews, Michael I Miller, Tyler Mollenkopf, Shoaib Mufti, Christopher J Mungall, Lydia Ng, Joshua Orvis, Maja A Puchades, Lei Qu, Joseph P Receveur, Bing Ren, Nathan Sjoquist, Brian Staats, Carol L Thompson, Daniel Tward, Cindy T J van Velthoven, Quanxin Wang, Fangming Xie, Hua Xu, Zizhen Yao, Zhixi Yun, Hongkui Zeng, Guo-Qiang Zhang, Yun R Zhang, Jim W Zheng, Brian Zingg

## Abstract

Characterizing cellular diversity at different levels of biological organization across data modalities is a prerequisite to understanding the function of cell types in the brain. Classification of neurons is also required to manipulate cell types in controlled ways, and to understand their variation and vulnerability in brain disorders. The *BRAIN Initiative Cell Census Network (BICCN)* is an integrated network of data generating centers, data archives and data standards developers, with the goal of systematic multimodal brain cell type profiling and characterization. Emphasis of the BICCN is on the whole mouse brain and demonstration of prototypes for human and non-human primate (NHP) brains. Here, we provide a guide to the cellular and spatial approaches employed, and to accessing and using the BICCN data and its extensive resources, including the *BRAIN Cell Data Center (BCDC)* which serves to manage and integrate data across the ecosystem. We illustrate the power of the BICCN data ecosystem through vignettes highlighting several BICCN analysis and visualization tools. Finally, we present emerging standards that have been developed or adopted by the BICCN toward FAIR (Wilkinson et al. 2016a) neuroscience. The combined BICCN ecosystem provides a comprehensive resource for the exploration and analysis of cell types in the brain.
