## Supplementary Table 1_BICCN cell types, modalities, techniques, and investigators for "The BRAIN Initiative Cell Census Network Data Ecosystem: A User’s Guide"

### Sheet: BICCN Grants
Grants	Grant Identifier	Grant PI	Awardee Organization	Grant Title
RF1 Adey	1RF1MH128842-01	ADEY, ANDREW	Oregon Health & Science University	High-content single-cell epigenetic technologies scalable to the human brain
RF1 Chung	1RF1MH121270-01	CHUNG, KWANGHUN; EICHINGER, DANIEL J; PINO, IGNACIO; ZHU, HENG	Massachusetts Institute of Technology	Highly specific, renewable, and cost-effective antibody toolbox for 3D proteomic phenotyping of the brain
RF1 Kim	1RF1MH124605-01	GEE, JAMES C; KIM, YONGSOO; NG, LYDIA LUP-MING	The Pennsylvania State University	Establishing Common Coordinate Framework for Quantitative Cell Census in Developing Mouse Brains
RF1 Lee	1RF1MH128949-01	JOITA PACUREANU, ALEXANDRA TEODORA ; LEE, WEI-CHUNG ALLEN	Harvard Medical School	Comprehensive and multi-resolution mapping of cell morphology and wiring through X-ray holographic nano-tomography
RF1 Macosko	1RF1MH124598-01	CHEN, FEI ; MACOSKO, EVAN Z	Broad Institute	A high-resolution molecular and lineage atlas of the mouse brain using Slide-seq
RF1 Mueller	1RF1MH121539-01	MUELLER, ULRICH; MILLER, MICHAEL I	Johns Hopkins University	Accessible technologies for high-throughput, whole-brain reconstructions of molecularly characterized mammalian neurons
RF1 Nowakowski	1RF1MH121268-01	NOWAKOWSKI, TOMASZ	University of California at San Francisco	Mapping Developmental Lineage Relationships in the Cerebral Cortex
RF1 Regev	1RF1MH121289-01	CHEN, FEI; ELDAR, YONINA; CLEARY, BRIAN; REGEV, AVIV	Broad Institute	Scaling up spatial RNA profiling with compressed sensing
RF1 Reid	1RF1MH128840-01	COLLMAN, FORREST CHRISTIE; MARARICO DA COSTA, NUNO ; REID, R CLAY	Allen Institute for Brain Science	Scalable integration of cell types and connectivity in the motor cortex of rodents and non-human primates
RF1 Ren	1RF1MH128838-01	BEHRENS, M MARGARITA; REN, BING	University of California at San Diego	Ultra-high Throughout Single Cell Multi-omic Analysis of Histone Modifications and Transcriptome in Mouse and Human Brains
RF1 Shepherd	1RF1MH128867-01	PRESSE, STEVE ; SHEPHERD, DOUGLAS	Arizona State University	Scalable 3D molecular imaging and data analysis for cell census generation
RF1 Tasic	1RF1MH121274-01	TASIC, BOSILJKA	Allen Institute for Brain Science	Cell class- or type-specific viruses for brain-wide labeling and neural circuit examination
RF1 Tilgner	1RF1MH121267-01	TILGNER, HAGEN ULRICH	Weill Medical College of Cornell University	Single Cell Isoform Expression Across Mouse Brain Regions and Development
U01 Chung	1U01MH117072-01	CHUNG, KWANGHUN	Massachusetts Institute of Technology	Towards Integrated 3D Reconstruction of Whole Human Brains at Subcellular Resolution
U01 Dong	1U01MH114829-01	ASCOLI, GIORGIO A; DONG, HONG-WEI; LIM, BYUNGKOOK	University of Southern California	Anatomical Characterization of Neuronal Cell Types of the Mouse Brain
U01 Ecker	1U01MH121282-01	BEHRENS, M MARGARITA; ECKER, JOSEPH R	Salk Institute for Biological Studies	Epigenomic cell-type classification and regulatory element identification in the human brain
U01 Feng	1U01MH114819-01	FENG, GUOPING	Massachusetts Institute of Technology	A Molecular and Cellular Atlas of the Marmoset Brain
U01 Fischl	1U01MH117023-01	BOAS, DAVID A; FISCHL, BRUCE	Massachusetts General Hospital	Imaging and analysis Techniques to Construct a Cell Census Atlas of the Human Brain
U01 Kriegstein	1U01MH114825-01	HUANG, ERIC J; KRIEGSTEIN, ARNOLD	University of California at San Francisco	A Cellular Resolution Census of the Developing Human Brain
U01 Lein	1U01MH114812-01	LEIN, ED	Allen Institute for Brain Science	A Multimodal Atlas of Human Brain Cell Types
U01 Macosko	1U01MH124602-01	BUENROSTRO, JASON DANIEL; CHEN, FEI ; FISHELL, GORDON J; MACOSKO, EVAN Z	Broad Institute	A cellular atlas of the primate and human basal ganglia
U01 Osten	1U01MH114824-01	MITRA, PARTHA PRATIM; OSTEN, PAVEL	Cold Spring Harbor Laboratory	Collaboratory for Atlasing Cell Type Anatomy in the Female and Male Mouse Brain
U01 Sestan	U01MH124619-01	SESTAN, NENAD	Yale University	Developmental cell census of human and non-human primate brain
U01 Snyder-Mackler	1U01MH121260-01	PLATT, MICHAEL L; SHENDURE, JAY ASHOK; SNYDER-MACKLER, NOAH	University of Washington	Single cell transcriptional and epigenomic atlas of the macaque brain across the lifespan
U01 Yang	1U01MH117079-01	DONG, HONG-WEI ; YANG, XIANGDONG WILLIAM	University of California at Los Angeles	Dendritome Mapping of Genetically-Defined and Sparsely-Labeled Cortical and Striatal Projection Neurons
U01 ZhangKun	1U01MH114828-01A1	CHUN, JEROLD ; ZHANG, KUN	University of California at San Diego	Toward a Human Adult Brain Cell Atlas with Single-Cell Technologies
U01 ZhangLi	1U01MH116990-01	DONG, HONG-WEI ; TAO, HUIZHONG WHIT; ZHANG, LI I	University of Southern California	Cell Atlas of Mouse Brain-Spinal Cord Connectome
U19 Ecker	1U19MH114831-01	CALLAWAY, EDWARD M; DONG, HONG-WEI; ECKER, JOSEPH R	Salk Institute for Biological Studies	Center for Epigenomics of the Mouse Brain Atlas (CEMBA)
U19 Huang	1U19MH114821-01	ARLOTTA, PAOLA ; HUANG, Z JOSH (contact); MITRA, PARTHA PRATIM; ZADOR, ANTHONY M	Cold Spring Harbor Laboratory	A Comprehensive Center for Mouse Brain Cell Atlas
U19 Zeng	1U19MH114830-01	ANDERSON, DAVID J; PACHTER, LIOR S; TOLIAS, ANDREAS ; NGAI, JOHN J.; ZENG, HONGKUI; ZHUANG, XIAOWEI	Allen Institute for Brain Science	A Comprehensive Whole-brain Atlas of Cell Types in the Mouse
U24 Hawrylycz	1U24MH114827-01	HAWRYLYCZ, MICHAEL; MARTONE, MARYANN E; NG, LYDIA LUP-MING; TICKLE, TIMOTHY L; YUSHKEVICH, PAUL A.	Allen Institute for Brain Science	A Community Resource for Single Cell Data in the Brain

### Sheet: BICCN Modalities
Modalities	Description
transcriptomics	Modality pertaining to the transcriptome (all RNA transcripts) of one or more cells, tissues, or organisms.
epigenomics	Modality pertaining to the processes that modulate transcription but that do not directly alter the primary sequences of an organism's DNA.
spatial transcriptomics	Modality pertaining to the mapping of the spatial location of gene activity in biological tissue.
anatomy	Modality pertaining to the bodily structure of living organisms.
cell morphology	Modality pertaining to the shape and structure of individual cells.
population imaging	Modality pertaining to imaging biochemical, molecular, or physiological characteristics of populations of cells.
histology imaging	Modality pertaining to imaging the structure of biological tissue.
electrophysiology	Modality pertaining to electrical phenomena associated with living systems, most notably the nervous system, cardiac system, and musculoskeletal system.
multimodal	Modality pertaining to multiple modalities in significant ways.
connectivity	Modality pertaining to the connectivity between brain regions, cells, and cell types.
genomics	Modality pertaining to the structure, function, evolution, and mapping of genomes, the entiretiy of the genetic material of a single organism.

### Sheet: BICCN Techniques
Techniques	Description
10x Chromium 3' v2 sequencing	10X 3' v2 is the second version of the 10x sequencing technology that sequences from the 3' end of nucleic acid molecules. In the 3' assay, the polyd(T) sequence is part of the gel bead oligo (which also contains the 10x Barcode, UMI, and partial Illumina Read 1 sequence), with the template switch oligo (TSO) supplied in the RT Primer.
10x Chromium 3' v3 sequencing	10X 3' v3 is the third version of the 10x sequencing technology that sequences from the 3' end of nucleic acid molecules.
SMART-seq v4	A switching mechanism at the 5' end of RNA template sequencing assay that is the fourth version of such an assay.
sci-RNA-seq3	Single-cell combinatorial indexing (‘sci-’) is a methodological framework that employs split-pool barcoding to uniquely label the nucleic acid contents of large numbers of single cells or nuclei. The sci-RNA-seq3 is an updated version of sci-RNA-seq. The major improvements are: (1) nuclei are extracted directly from fresh tissues without enzymatic treatment; (2) hairpin ligation for the third lev…
Drop-seq	A sequencing assay that analyzes mRNA transcripts from droplets of individual cells. The droplets are compartmentalized via a microfluidic device. After the cells are compartmentalized, cells in droplets are lysed and the released mRNA hybridizes to the oligo(dT) tract of the primer beads. Then the droplets are pooled and broken to release the beads which are then isolated and reverse-transcribed…
RNA-seq	An RNA sequencing assay that determines an RNA sequence by analyzing the transcibed regions of the genome and or to quantitate transcript abundance.
DNA-seq	A sequencing assay which determines information on the sequence of a DNA molecule.
ATAC-seq	An assay to capture the location of open chromatin, DNA-binding proteins, individual nucleosomes and chromatin compaction at nucleotide resolution by Tn5 transposase insertion.
mC-seq2	A library preparation method for methylome library preparation that provides significant improvements in read mapping, amount of artifactual reads, throughput, library complexity, and coverage uniformity over snmC-seq.
sci-ATAC-seq3	An ATAC-seq assay that involves single-cell combinatorial indexing at three levels.
SNARE-seq2	A single-cell RNA sequencing assay that involves the isolation of single nuclei and open chromatin tagmentation in the isolated nuclei using a transposase. The tagmented nuclei are then encapsulated in a droplet including both an oligo-dT-containing barcoded bead and a splint oligonucleotide, which links the tagmented gDNA fragments to the bead, enabling the bead to capture both mRNAs and open ch…
FISH	An in-situ hybridization assay in which fluorescently labeled molecules are used to localize specific DNA or RNA sequences.
seqFISH	A fluorescence in situ hybridization assay where transcripts are labeled with fluorescent probes in sequential rounds of hybridization to read out the temporal barcode for each transcript. The temporal barcodes can then be decoded to uniquely identify the RNA transcripts present in the sample. RNA can be identified directly in a variety of samples from extracted RNA to tissues.
MERFISH	An imaging assay that measures the copy number and spatial distribution of hundreds to thousands of RNA species in single cells.
Slide-seq	A RNA-seq assay for transferring RNA from tissue sections onto a surface covered in DNA-barcoded beads with known positions, allowing the locations of the RNA to be inferred by sequencing.
cre-dependent anterograde tracing	A anterograde tracing assay that uses a Cre recombinase-dependent as a tracer.
anterograde tracing	An assay wherein axon projections are traced from their source (cell body or soma) to their point of termination (synapse).
retrograde tracing	An assay wherein a substance is taken up by an axon terminal and transported toward the soma to mark (or trace) some part of a cell.
neuron morphology reconstruction	A neuron morphology assay where the morphology or structure of a neuron is represented. Often, this assay is a combination of different assays (sparse labelling, fluorescent labeling, fMOST).
retrograde transsynaptic tracing	A retrograde tracing assay that traces the neural connections from a synapse to a soma allowing the mapping of connections between neurons in a structure and a target in the brain.
enhancer virus labeling	An imaging assay wherein chromatin accessibility data is collected from cells and enhancers specific to cell types are identified, cloned into recombinant adeno-associated viruses (AAVs) and delivered to the brain, which drive trans gene expression in specific cell types. Then, an image of the marked cell class is generated through STPT.
MORF genetic sparse labeling	A 3D neural cell structure determination assay where sparse and stochastic methods are used to label genetically-defined neurons.
histology	An assay that uses visual examination of cells or tissue (or images of them) to make an assessment regarding a quality of the cells or tissue. This assay can include steps of staining, imaging, and judgement.
TRIO tracing	A study design in which complementary viruses are to be injected into brain regions to monosynaptically label inputs to a specific projection neuron population.
confocal microscopy	A microscopy assay where the specimen can be made to fluoresce (emit energy as visible light) by scanning a gas (Ar or Kr) laser spot of specific wavelength over its surface and using a spatial pinhole to eliminate out-of-focus fluorescence.
STPT	A fluorescence microscopy that generates high-throughput flourescence imaging of mouse brains by integrating two-photon microscopy and tissue sectioning. Serial two-photon tomography generates high-resolution datasets.
OCT	An imaging assay that has as an output label-free, cross-sectional imaging of biological tissue microstructure using tissue backscattering properties.
light sheet microscopy	A fluorescence microscopy assay that uses a laser light-sheet to illuminate a region of a sample that has been treated to excite fluorescently.
mouselight	A serial two photon tomography assay that produces images of mouse brains with sufficient detail to represent axons of individual neurons.
MRI	An imaging assay in which nuclear magnetic resonance is used to produce information about the interior structure and composition of an input material entity.
CISI	A fluorescence microscopy assay wherein fluorescence in situ hybridization is leveraged with multiplexed analysis that uses each channel to measure the composite (sum) abundances of multiple genes in each channel and decompresses and determines individual gene level.
fMOST	An imaging assay that uses micro-optical sectioning tomography technology combined with fluorescence molecular labeling of neuronal projections.
VISor	A light sheet microscopy assay that combines synchronized scanning illumination and oblique imaging over cleared, thick tissue sections in smooth motion that produces a 3D image of a brain.
whole cell patch clamp	A patch-clamp assay where the electrode is left in place on the cell, as in cell-attached recordings, but the membrane patch has been perforated, providing access from the interior of the pipette to the intracellular space of the cell. Measurements made with this technique involve recording currents through multiple channels simultaneously, over the membrane of the entire cell.
patch-seq	A single-cell RNA sequencing assay wherein a patch clamp recording is taken from a neuron and then scRNA sequencing is performed on the cell soma.
SHARE-seq	A RNA-seq assay that uses high-throughput ATAC and RNA expression with sequencing to measure chromatin accessibility and gene expression in the same single cell.
10x Genomics multiome	An ATAC-seq assay that provides information about both transcriptome and epigenome from a single cell. This is the 10x Genomics commerical version of this assay.
PacBio long-read sequencing	A DNA sequencing assay wherein a single DNA polymerase enzyme is affixed at the bottom of a zero-mode waveguide (ZMW) with a single molecule of DNA as a template. The Pacific Biotechnologies version is a single-molecule real-time (SMRT) sequencing assay. The ZMW is a structure that creates an illuminated observation volume that is small enough to observe only a single nucleotide of DNA being inco…
Paired-Tag	An assay that incorporates Paired-End Tags and sequencing technology to determine transcripts, gene structures, and gene expressions.
Oxford Nanopore long-read sequencing	A DNA sequencing assay that provides direct, real-time analysis of long DNA or RNA fragments by monitoring changes to an electrical current as nucleic acids are passed through a protein nanopore. The resulting signal is decoded to provide the specific DNA or RNA sequence.
snm3C-seq	A single-cell RNA sequencing assay that jointly profiles chromatin conformation and DNA methylation information from the same cell.
TempO-seq	A RNA sequencing assay based on BioSpyder Technologies' Templated Oligo Detection Assay that targets RNAs with detector olives and removes excess probes and enzymatic inhibitors before the first enzymatic step. Correctly hybridized detector olives are ligated, then amplified through primer landing sites that are share among all probes.
sci-MET-v2	The second version of the single-cell combinatorial indexing with WGBS methylation analysis.
sci-ATAC-v3	An ATAC-seq assay that involves single-cell combinatorial indexing at three levels.
Iso-seq	A method for sequencing isoforms by enriching a cDNA library for full-length reads spanning entire transcript isoforms.
x-ray holographic nano-tomography	A 3D structure determination assay that employs X-ray holographic nano-tomography to determine the three-dimensional structure of an entity.
electron microscopy	An imaging assay in which an electrons are used to probe the density, shape and composition of an input material which are detected in an electron microscope and utilized to produce an image of the material.
10x Chromium 3' v3 sequencing	10X 3' v3.1 is the updated version of the third 10x sequencing technology that sequences from the 3' end of nucleic acid molecules.

### Sheet: BICCN Species
Species	Binomial name	NCBITaxon ID
human	Homo sapiens	NCBITaxon:9606
marmoset	Callithrix jacchus	NCBITaxon:9483
mouse	Mus musculus	NCBITaxon:10090
rhesus macaque	Macaca mulatta	NCBITaxon:9544
green monkey	Chlorocebus sabaeus	NCBITaxon:60711
Arctic ground squirrel	Urocitellus parryii	NCBITaxon:9999
nine-banded armadillo	Dasypus novemcinctus	NCBITaxon:9361
chimpanzee	Pan troglodytes	NCBITaxon:9598
domestic cat	Felis catus	NCBITaxon:9685
domestic ferret	Mustela furo	NCBITaxon:1353796
western gorilla	Gorilla gorilla	NCBITaxon:9593
pig-tailed macaque	Macaca nemestrina	NCBITaxon:9545
gray short-tailed opossum	Monodelphis domestica	NCBITaxon:13616
Ma's night monkey	Aotus nancymaae	NCBITaxon:37293
rabbit	Oryctolagus cuniculus	NCBITaxon:9986
brown rat (Norway rat?)	Rattus norvegicus	NCBITaxon:10116
crab-eating macaque	Macaca fascicularis	NCBITaxon:9541
grivet	Chlorocebus aethiops	NCBITaxon:9534
coyote	Canis latrans	NCBITaxon:9614
olive baboon	Papio anubis	NCBITaxon:9555
black-capped squirrel monkey	Saimiri boliviensis	NCBITaxon:27679
squirrel monkey	Saimiri sciureus	NCBITaxon:9521
pig	Sus scrofa	NCBITaxon:9823
common treeshrew	Tupaia glis	NCBITaxon:9395
