## Supplementary Table_2_BICCN Data levels for "The BRAIN Initiative Cell Census Network Data Ecosystem: A User’s Guide"

### Sheet: Data levels
Level	General description	10X scRNA	10X snRNA	SmartSeq scRNA	snATAC-seq	mC-seq3	m3C-seq	smFISH	MERFISH	10X Genomics Multiome	Single-cell short and long-read RNA	Anterograde/retrorade/TRIO tracing	Mouselight	STPT/OLST	Slide-seq	SNARE-seq2	Electrophysiology	Patch-seq	Neuron morphology	fMOST	CISI	MRI	OCT	Histology	MORF genetic sparse labeling	Electron microscopy	X-ray microtomography
L0: Raw	Primary raw data generated by the experimental protocol. Examples include mapped sequence reads, raw non- or minimally-compressed image series. These data are generally not meant for public distribution or for delivery to the archives or BCDC. Basic format should be described.	fastq raw sequencing files	fastq raw sequencing files	fastq raw sequencing files	Pre-processed fastq file with cell barcode information	Pre-processed fastq file with cell barcode information	Pre-processed fastq file with cell barcode information	Raw image files	Raw image data before QC.	fIllumina sequencing data (raw .bcls) fastq files for RNA-seq and for ATAC-seq	fastq files for short-read and long-read data	Pre-processing image files including quality assurance of tracer viability, tissue sectioning, & assessment of injection location. Image files corrected for left-right orientation and converted to TIFF or JPEG 2000 files. For rabies tracing, TissueCyte image files in JP2 format (compressed JPEG 2000)	High resolution TIFF stacks obtained on the SBF2PM and SBLSM. 10x lossy compressed mj2 image stacks for archival Image stacks TIFF or JPEG2000 for smFISH	Pre-verification or pre-processing raw data from STPT or OLST whole brain microscopy (not stitched or illumination corrected)	Slide-seq bead sequencing imaging data	fastq, Raw sequencing data	Raw data traces prior to QA/QC analysis. Morphology: QA/QC of all 20x biocytin and DAPI-stained image montages; QA/QC of select 63x TIFF stacks of curated high quality biocytin-filled neurons.	Electrophysiology: Raw data traces prior to QA/QC analysis. Morphology: Unprocessed 20x and 63x image files prior to QA/QC analysis. Transcriptomics: Raw RNA-sequencing fastq data of single cells.	Unprocessed 20x and 63x image files prior to QA/QC analysis.	Raw fMOST image data in both green and red channels in TIFF format before QC	Raw image stacks. Pre-verification	Reconstruct from multi-coil k-space data to dicom and .dat format	Strip out irrelevant data in Z	Unprocessed image series for panel of marker antibodies run on each human neurosurgical case.	Pre-processing preparation of image files including quality assurance of tissue sectioning & immunofluorescent staining of MORF-labeled neurons. Low-magnification (10x) images and high-magnification (30x) images from spinning-disc confocal microscope (Andor DragonFly). Unstitched, individual image file are saved in the native Imaris (ims) file format.	Raw images are acquired with metadata on stage positions and section numbers.	Raw images are acquired with metadata based on imaging parameters, sample features, and experimental parameters
L1: QA/QC	Preprocessed data sets having passed an initial round of QA/QC or computation. This is data intended for sharing within the BICCN network and storage in archive centers. Data sets should use appropriate standard format and compression for ready sharing and for generation of further derived computation and analysis. Basic QC measures should be indicated.	BAM files (aligned data). Cell x gene matrix after Cell Ranger QC (can contain additional QC flags). Cell x gene matrix ideally should be in three forms: exon reads only, intron reads only, total reads. Report per library with library/cell metadata.	BAM files (aligned data). Cell x gene matrix after Cell Ranger QC (can contain additional QC flags). Cell x gene matrix ideally should be in three forms: exon reads only, intron reads only, total reads. Report per library with library/cell metadata.	BAM files (aligned data). Cell x gene matrix after Cell Ranger QC (can contain additional QC flags). Cell x gene matrix ideally should be in three forms: exon reads only, intron reads only, total reads. Report per library [or at regular intervals] with library/cell metadata.	Cell metatable with QC basic metrics Alignment of sequencing reads in bam format. cell x bin matrix after initial QA/QC (5kb, 10kb genomic bins). cell x gene matrix after initial QA/QC (2kb upstream of TSS + gene body)	Cell metatable with QC basic metrics. Alignment of sequencing reads in bam format. Base-level methylation call in ALLC format. Cell x bin matrix after inital QA/QC (5kb, 100kb genomic bins). Cell x gene matrix after initial QA/QC (2kb upstream and downstream of gene body)	Cell metatable with QC basic metrics. Alignment of sequencing reads in bam format. Base-level methylation call in ALLC format. 3D genome contact call in tsv table format. Cell x bin matrix after inital QA/QC (5kb, 100kb genomic bins). Cell x gene matrix after initial QA/QC (2kb upstream and downstream of gene body)	Stiched, background-subtracted, flattened (Z stack max projection) images; RNA molecule calls (table of gene/x/y/intensity).	TIFF images after processing, basic statistics on quantified probe/gene information per cell.	QC’d RNAseq data with associated metadata. BAM files that contain reads mapped to our new marmoset reference genome, basic alignment and mapping quality statistics and estimated number of cells. Metadata include basic sample information (age, sex, region). BAM files for RNA-seq and ATAC-seq, fragment file for ATAC-seq, cell x gene matrix for RNA, cell x bin matrix for ATAC, cell x gene score matr…	Cell x gene matrix, and short read BAM file after CellRanger QC for short-read data. Long reads mapped to reference genome in a BAM format	Post-processed images, initial annotation and cataloging of projection neuron types based on connection start and end points. Images processed through Connection Lens for warping. Each section is matched to its corresponding level in the Allen Reference Atlas for mouse brain and registered. All labeling is thresholded. Connection Lens is informatics software designed to process 2D images of histo…	Rendered images.High resolution TIFF volumes stitched and rendered into a coherent brain volume. Data stored as a sequentially downsampled octree of TIFF stacks For smFISH QC image data, images quantified and metadata; TIFF or JPEG2002 format	Converted to a standard format TIFF, JPEG2000; QA/QC (computational with human-in-the-loop checks), together with associated experimental metadata (metadata set agreed upon by BICCN committee with BCDC): for STPT datasets completed within 3 days and for OLST within 1 week.	.fastq; .txt, Raw sequencing data from Slide-seq experiments Spatial coordinates of all sequenced beads	Separate bam files for SNARE2-RNA and SNARE2-AC; fragment files for SNARE2-AC; cellxgene matrix for SNARE2-RNA; cellxpeak matrix for SNARE2-AC (outputs of the snarePip pipeline)	Automated and manual QA/QC of data at the level of the entire cell recording, as well as individual data traces. Packaging of data in standardized .NWB format	QA/QC; conversion to a standard format with associated metadata for submission to BCDC data archives. Electrophysiology: Automated and manual QA/QC of data at the level of the entire cell recording, as well as individual data traces. Packaging of data in standardized .NWB format. Morphology: QA/QC of all 20x biocytin and DAPI-stained image montages; QA/QC of select 63x TIFF stacks of curated high…	QA/QC of select 63x TIFF stacks of curated high quality biocytin-filled neurons.	Raw fMOST image dataset in both green and red channels in TIFF format, past QC and selected to be publicly released. TeraFly converted image files on QC passed and selected brains. TIFF or JPEG2000 image files after processing.	QC’d images. Stitched and flattened images, aligned across imaging rounds. Background subtracted and saved as TIFFs.	Cross-run averaging of MRI data. Reconstruction of high resolution data to .mgh, .mgz, or .nii.gz format	Signal-to-noise ratio calculation to ensure dataset quality, Confirm target sample was actually imaged,Confirm image header for accuracy	QA/QC processed image series for panel of marker antibodies. Unprocessed image series for panel of marker antibodies run on each human neurosurgical case.	Post-processed images (stitched). Low-magnification (10x) and high-magnification (30x) images digitally stitched through Imaris Stitcher. All labeling is thresholded.	Aligned and segmented 3D EM volume, including the following process steps: Synapse locations identified with computer vision algorithms. EM images are stitched in 2D, then aligned into a contiguous 3D volume. Aligned 3D volumes are processed by automated segmentation algorithms, and then proofread by humans.	3D image volume is stiched and aligned as needed to generate a volumetric contiguous dataset.
L2: Linked	Data at this level are spatially localized and mapped to appropriate brain region or stereotaxic site. This contains sufficient metadata to be accessible and displayable within the mouse Common Coordinate Framework (CCF) or localizable within another identified atlas for other species.	Cell x gene matrix for individual libraries whose dissection regions have been mapped or pinned or annotated to the CCF. Identical to L1, but with additional CCF-related metadata.	Cell x gene matrix for individual libraries whose dissection regions have been mapped or pinned or annotated to the CCF. Identical to L1, but with additional CCF-related metadata.	Cell x gene matrix for individual libraries whose dissection regions have been mapped or pinned or annotated to the CCF. Identical to L1, but with additional CCF-related metadata.	Cell metatable and count matrix for individual libraries whose dissection regions have been mapped or pinned or annotated to the Allen Reference Atlas (ARA)/Allen CCF	Cell metatable and count matrix for individual libraries whose dissection regions have been mapped or pinned or annotated to the Allen Reference Atlas (ARA)/Allen CCF	Cell metatable and count matrix for individual libraries whose dissection regions have been mapped or pinned or annotated to the Allen Reference Atlas (ARA)/Allen CCF	Alignment of tissue blocks for smFISH to human reference atlas/CCF. Cross-correlation between smFISH and single nucleus RNA-seq levels and clusters.	Registering or pinning MERFISH sections to CCF using tissue section images collected. Cross-correlation between smFISH and single nucleus RNA-seq levels and clusters.	All matrix files that are linked to anatomical regions in CCF.	All matrix files linked to anatomical regions for short read data. All reads derived from anatomical regions for long read data	Images processed through Connection Lens for warping. Each section is matched to its corresponding level in the Allen Reference Atlas for mouse brain and registered. All labeling is thresholded. Connection Lens is informatics software designed to process 2D images of histologically prepared tissue. The software expediently and accurately warps (registers), reconstructs (thresholds), and annotates…	Morph imaged brain onto the Allen reference template. Down sampled data at ~10µm voxel resolution will be used for registration. Generate proofread consensus neuronal reconstructions in SWC format. smFISH data aligned onto morphological reconstruction	CCF-mapped data (neuron distribution, reconstructions, reduced resolution atlas-mapped annotations e.g. cell density)	CCF-aligned Slide-seq coordinates	Matrix files linked to anatomical regions in CCF	Pinning surgical specimen location to human reference atlas/CCF with confidence interval. Assignment of recorded cells to spatial region. Output in NWB format.	Pinning surgical specimen location to human reference atlas/CCF with confidence interval. Assignment of recorded cells to spatial region.	Regional association or registration mapping to CCF. Pinning surgical specimen location to human reference atlas/CCF with confidence interval.	Registration of down-sampled whole-brain image series to CCF and marker files (with soma locations)	Registration mapping to CCF and cell segmented.	Register MRI, Reconstructed surface models for each hemisphere, Segmented MRI data	Register OCT Reconstructed surface models for each hemisphere, Segmented OCT data	Association and mapping with CCF.	SWC reconstruction files and CCF+ registration. Label graphic reconstruction through Connection Lens for 2D images: Low-magnification images processed through Connection Lens for warping. Each low-mag section (10x), the corresponding high-mag (30x) ROIs, and the SWCs within the ROIs are matched to its corresponding level in the Allen Reference Atlas for mouse brain and registered. 3D reconstructi…	Cell type annotations generated through manual and automated methods. Cells are analyzed for features and run through machine learning classifiers. Reconstructed volume with identified synapses and cells used to generate connectivity data.	Image volume is registered to common coordinate frame or mapped with an atlas
L3: Features	A derived data set identiying and summarizing relevant features and properties for the specific modality. This level makes precise the basic quantitative features that are derived for the data that allow for shared and algorithmic approaches across or within centers. Examples include differential expression, marker gene determination, image signal segmentation, trace measurememt and any relevant …	Refined cell x gene matrix with cluster assignment for each cell (after clustering analysis and additional rounds of QC). Report per public-facing taxonomy /w library metadata and taxonomy nomenclature.	Refined cell x gene matrix with cluster assignment for each cell (after clustering analysis and additional rounds of QC). Report per public-facing taxonomy /w library metadata and taxonomy nomenclature.	Refined cell x gene matrix with cluster assignment for each cell (after clustering analysis and additional rounds of QC). Report per public-facing taxonomy /w library metadata and taxonomy nomenclature.	A list of candidate cis-regulatory element (cCREs)/peaks identified from scATAC-seq. Refined 1) cell x bin, 2) cell x peak matrics with cluster assignment for each cell (after clustering analysis and additional rounds of QC)	A list of candidate cis-regulatory element (cCREs)/differentally methylated regions (DMRs) identified from DNA methylome. Cluster assignment for each cell (after clustering analysis and additional rounds of QC).	A list of candidate cis-regulatory element (cCREs)/differentally methylated regions (DMRs) identified from DNA methylome. Cluster assignment for each cell (after clustering analysis and additional rounds of QC).For each cell cluster, a list of chromatin loops at 10kb resolution; chromatin domains at 25kb resolution; and chromatin compartments at 100kb resolution.	Cell soma segmentation, gene/probe quantification per cell, clustering and analysis of spatial statistics.	Cell soma segmentation, gene/probe quantification per cell, initial transcriptomic cluster annotation.	For RNA-seq, cell x gene matrix with cluster assignment (after clustering analysis and additional rounds of QC). For ATAC-seq, cell x gene score matrix and cell x peak matrix with cluster assignment, called peak list, cluster-level bigwig files.	Cluster specific information on gene-expression, exon counts, exon inclusion, TSS counts, TSS usage, PolyA-site counts, PolyA-site usage, isoform abundance	SWC** reconstruction files/CCF+ registration. Label graphic reconstruction, and annotation through Connection Lens for 2D images. Initiate 3D reconstruction of labeled axonal projections. G-Cut++ graphic reconstruction of labeled neurons for 3D. For rabies tracing, Parameters used to register image files to CCF. Registered connection density and injection density files in Nrrd format. Connectivit…	Transformed SWCs in CCF coordinates. The transform file generated in the registration step will be used to morph all reconstructions/ SWCs from multiple brains and served via the MouseLight NeuronBrowser.smFISH data aligned onto morphological reconstruction	Annotated data. Overlay atlas on brain images (automated with manual proofreading); automated object segmentation based overlays (cells, processes); Neuron reconstruction.	Transcriptome-aligned Slide-seq data. Matched beads-by-gene expression matrix. Matched spatial coordinates table	Cells types will be clustered by the expression matrix. ATAC-seq tracks of chromatin accessibility per cluster, available in a BigWig format.	Features measured from individual traces and averaged across repeated stimuli (e.g. action potential threshold voltage) as well as features extracted by combining several measurements made on related stimuli (e.g. input resistance). Clustering of cells based on most discriminatory ephys and morphological features.	Electrophysiology: Features measured from individual traces and averaged across repeated stimuli (e.g. action potential threshold voltage) as well as features extracted by combining several measurements made on related stimuli (e.g. input resistance). Morphology:Cortical layer annotations based on 20x TIFF of biocytin and DAPI-stained acute slice; SWC file containing automated signal detection an…	SWC file containing automated signal detection and/or manual 3D morphological reconstruction based on 20x or 63x digital TIFF stack of individual biocytin filled neurons; features measured from SWC file	Original morphology reconstructions in SWC format, reconstructions registered to CCF in SWC, features measured from the reconstructions, initial morphological type assignement	Decompressed images, expression matrices, and cell segmented spatial data. Decompress data to recover high-resolution spatial gene expression profiles; convert decompressed data to standard tiff format, and counts and molecular identities to csv.	MRI data that has been B0 corrected, gradient unwarped, B1 +/- corrected/intensity normalized	Intensity Normalization, Voxel spatial averaging, Stitching	Cellular quantification, stereology	Neuronal type (MSNs and L5 CPNs) atlas incorporating dendritic morphological properties and distribution patterns (dendritome), cell census and clustering based on dendritome, connectivity, and complete metadata. Graphic reconstructions and annotations of all labeling (neurons and axonal projections) in 2D and 3D continued. Morphological metric analysis and clustering analysis.Complete cell count…	Proofread neuronal reconstructions (SWC file types & meshes). Segmentation results are refined by human powered proofreading.	Cells, cell segments, projections, and structures, blood vessels, and other features in the image volume are identified and labeled, and associated metadata is generated, as possible.
L4: Integrated	Informative knowledge level based data sets that provide useful derived results for the community. These datasets integrate with other modalities and are suitable for public release for users desiring results based summary. The data have value for the BICCN network and larger community in advancing our understanding of cell types in the brain. Appropriate results may be release on the BICCN porta…	Published datasets bundled in bd bags. Any given bd bag could include multiple L3 data sets (e.g., human, mouse, and marmoset M1) and in many cases will be released in tandom with L3 data sets.	Published datasets bundled in bd bags. Any given bd bag could include multiple L3 data sets (e.g., human, mouse, and marmoset M1) and in many cases will be released in tandom with L3 data sets.	Published datasets bundled in bd bags. Any given bd bag could include multiple L3 data sets (e.g., human, mouse, and marmoset M1) and in many cases will be released in tandom with L3 data sets.	Published datasets bundled in bd bags. Both cell taxonomy and cis-regulatory elements will be subjected to a public available web portal for visualization and analysis	Published datasets bundled in bd bags. Both cell taxonmy and cis-regulatory elements will be subjected to a public available web portal for visualization and analysis	Published datasets bundled in bd bags. Both cell taxonmy and cis-regulatory elements and chromatin conformation features will be subjected to a public available web portal for visualization and analysis	Cellular census of cell type proportions and spatial distributions, refinement of transcriptomic classification based on smFISH results. Comparative analysis of spatial distributions. Published datasets bundled in bd bags	Cellular census of cell type proportions and spatial distributions, refinement of transcriptomic classification based on smFISH results. Comparative analysis of spatial distributions. Published datasets bundled in bd bags	Integrated transcriptome, cell morphology and localization data for individual cell types. Published datasets bundled in bd bags	Published datasets bundled in appropriate format. Data associated with other transcriptomic data sets linking cell type definitin.	Projection neuron type atlas, axonal-dendritic distribution patterns, cell census, connectivity, and complete metadata. Analysis of circuitry and scientific insights via publications. Data subjected to a variety of analysis tools. Data visualization.	Analysis of projections – classification into morphological and molecular cell types. Clustering neurons by shape and molecular profile Combining with other data modalities	Final analysis that relates the data across data elements, across species, phenotypes, biological states, cell taxonomy, neuronal circuits, etc.	Mapping of single cell cluster types into slide-seq data using R packages RCTD and LIGER	List of cluster-specific peaks and an analysis predicting their target genes, available as part of published datasets	Multimodal cell type classification and comparative analysis. Refined transcriptomic cell type taxonomy based on morpho-electric diversity. Published datasets bundled in bd bags. Will include L3 datasets for all modalities (and potentially multiple species), along with the associated cell type taxonomy.	Published datasets bundled in bd bags. Will include L3 datasets for all modalities (and potentially multiple species), along with the associated cell type taxonomy. Refined transcriptomic cell type taxonomy based on morpho-electric diversity. Comparative analysis between matched human and mouse datasets.	Multimodal cell type classification and comparative analysis Allen Institute suggestion: Published datasets bundled in bd bags. Will include L3 datasets for all modalities (and potentially multiple species), along with the associated cell type taxonomy.	Cross-regional comparison of transcriptomic and morphological cell types; comparative analyses across species, phenotypes, biological states, neuronal circuits; biomedical literature parsing; generation of an integrated spatial cell census across the entire mouse brain; generation of a first-version brain-wide connectivity wiring diagram	Census of cell type proportions and spatial distributions. Comparison to cell types from scRNASeq. Comparative analysis of spatial distributions.	Reconstructed laminar models of infragranular/supragranular border. Cell types tabulated by laminar and cortical location.	6 Layer surface models.	Multimodal association. Published datasets bundled in bd bags.	Analysis of dendritome and scientific insights via publications. Data subjected to a variety of analysis tools. Data visualization.	Integrated analysis figures. Various analysis which relate cell types, gene expression, projection patterns to local connectivity.	Identification of features in the reconstructed and analyzed dataset, and comparison with co-registered or complementary datasets. Data visualization.
	note this table of data types and QC submitted from the PIs:	LINK

### Sheet: QC documentation
Modality: Transcriptomics
	Definition	Suggested File format(s)	QC Recommendation	Comments
L0	Raw	fastq
L1	QA/QC
L2	Linked
L3	Features
L4	Integrated
Modality: Methyl-seq
	Definition	Suggested File format(s)	QC Recommendation	Comments
L0	Raw	fastq, allc
L1	QA/QC
L2	Linked
L3	Features
L4	Integrated
Modality: ATAC
	Definition	Suggested File format(s)	QC Recommendation	Comments
L0	Raw	fastq, pre-processed fastq file with cell barcode information
L1	QA/QC	BAM, txt/tsv/csv		reads alignment and count matrics
L2	Linked	txt/tsv/csv		association with Allen CCF
L3	Features	BED, txt/tsv/csv		list of cis-regulatory elements and count matrics
L4	Integrated	Bigwig, BED, txt/tsv/csv		processed data for visualization and downloading
Modality: Multiome
	Definition	Suggested File format(s)	QC Recommendation	Comments
L0	Raw	fastq
L1	QA/QC
L2	Linked
L3	Features
L4	Integrated

### Sheet: OLD Copy of QC sheet
Modality: Transcriptomics
	Definition	Suggested File format(s)	QC Recommendation	Comment	Action: consider creating "suggested" v. "acceptable" for file formats	Clustering would not appear until level 4, in this schema
Level 1	Raw	fastq			Note:QC metrics may well be different between brain regions and cell types
Level 1	Alignment	bam			Levels shown here do not map to some of original levels described by Mike.
Level 2	Counts	mex/soma			Slot lower levels in according to levels that NIMH is collecting
Level 3	Filtered counts	mex/soma		Filtering based on some QC criterion for low covered genes
Level 3	Clustering
Level 4	Aggregated counts	mex/soma		Aggregation across samples from a region
Level 4	Cell annotation
Modality: Methyl-seq
	Definition	Suggested File format(s)	QC Recommendation
Level 1	Raw	fastq
Level 1	Alignment	bam
Level 2	Peaks
Level 3	Filtered peaks
Level 4	Aggregate peaks	bigwig
Level 4	Summarised peaks	bed
Level 4	Cell annotation
Modality: ATAC
	Definition	Suggested File format(s)	QC Recommendation
Level 1	Raw	fastq
Level 1	Alignment	bam
Level 2	Open regions
Level 3	Filtered open regions
Level 4	Aggregate open regions	bigwig
Level 4	Summarised open regions	bed
Level 4	Cell annotation
Modality: Multiome
	Definition	Suggested File format(s)	QC Recommendation
Level 1	NA
Level 2	NA
Level 3
Level 4
