## Supplementary Table 4_BICCC Data Ecosystem Resources for "The BRAIN Initiative Cell Census Network Data Ecosystem: A User’s Guide"

### Sheet: BICCN resources
Type	RRID	Name	Location	Description
Data Repository	RRID:SCR_002145	NeuroMorpho.org	https://neuromorpho.org/	Access to hundreds of thousands of reconstructed neural cell morphologies contributed by over 900 laboratories worldwide from approximately 100 distinct species
Data Repository	RRID:SCR_017571	DANDI: Distrubuted Archives for Neurophysiology Data Integration	https://dandiarchive.org/	Neurophysiology data archvie
Data Repository	RRID:SCR_017273	BossDB: Brain Observatory and Storage Service	https://bossdb.org/	Archive for electron microscopy, x-ray micro- and nano-tomography, and ultrastructural data
Data Repository	RRID:SCR_016152	NeMO Archive	https://nemoarchive.org/	Neuroscience Multi-Omic Archive at University of Maryland
Data Repository	RRID:SCR_017272	Brain Image Library	http://www.brainimagelibrary.org/	Public resource enabling researchers to deposit, analyze, mine, share and interact with large brain datasets.
Data Repository	RRID:SCR_005031	OpenNeuro	https://openneuro.org	Open platform for validating and sharing BIDS-compliant MRI, PET, MEG, EEG, and iEEG data
Data Repository	RRID:SCR_022821	neuroXiv	https://neuroxiv.net	An open-source pan-neuron table of morphology and connectivity
Software Image Registration	RRID:SCR_004757	Advanced Normalization Tools (ANTs)	https://picsl.upenn.edu/software/ants/	Advanced Normalization Tools (ANTs) extracts information from complex datasets that include imaging. A
Software Image Registration	RRID:SCR_019264	Cell Locator	https://www.kitware.com/cell-locator-a-3d-slicer-based-desktop-application-that-manually-aligns-specimens-to-annotated-3d-spaces-developed-for-the-allen-institute-for-brain-science/	A 3D Slicer-based desktop application that manually aligns specimens to annotated 3D spaces developed for the Allen Institute for Brain Science
Software Image Registration	RRID:SCR_022818	QuickNII and VisuAlign	https://ebrains.eu/service/quicknii-and-visualign/	Spatially register mouse and rat serial 2D brain images to 3D reference atlases
Software Image Registration	RRID:SCR_022795	CloudReg	https://cloudreg.neurodata.io	uantifying terascale multi-modal human and animal imaging data requires scalable analysis tools.Q
Software Image Registration	RRID:SCR_022910	ccf_streamlines	https://github.com/alleninstitute/ccf_streamlines	Python package presents an interface to use the isocortical streamlines of the Allen Mouse Common Coordinate Framework (CCF).
Software Image Registration	RRID:SCR_022791	mBrainAligner	http://mbrainaligner.ahu.edu.cn	Cross modeal imaging alignment pipeline
Software Image Registration	RRID:SCR_022825	Generative Diffeomorphic Mapping	https://www.cis.jhu.edu/~younes/CA.html	Diffeomorphic Mapping and Shape Analysis
Pipeline	RRID:SCR_021219	CEMBA MethlC-Seq pipeline	https://broadinstitute.github.io/warp/docs/Pipelines/CEMBA_MethylC_Seq_Pipeline/README/	MethylC-Seq CEMBA pipeline
Pipeline	RRID:SCR_018919	scATAC-seq pipeline	https://broadinstitute.github.io/warp/docs/Pipelines/Single_Cell_ATAC_Seq_Pipeline/README/	Single-Cell ATAC pipeline
Pipeline	RRID:SCR_018908	Optimus pipeline	https://github.com/broadinstitute/warp/tree/master/pipelines/skylab/optimus	Optimus molecular pipeline
Pipeline	RRID:SCR_021312	Smart-seq2 single nucleus	https://github.com/broadinstitute/warp/tree/master/pipelines/skylab/smartseq2_single_nucleus_multisample	Smart-seq2 Single Nucleus Multi-Sample
Pipeline	RRID:SCR_022817	MorphoHub	https://github.com/SD-Jiang/MorphoHub	Petabyte-Scale Multi-Morphometry of Single Neurons for Whole Brains
Pipeline	RRID:SCR_021648	Terra	https://terra.bio/#	Cloud based platform for open genomics processing and analysis
Ontology	RRID:SCR_022822	Brain Data Standards Ontology	https://github.com/obophenotype/brain_data_standards_ontologies	Automate data driven cell-type ontology development for the Brain Data Standards initiative.
Portal	RRID:SCR_015820	BICCN Consortium Portal	https://www.biccn.org/	Entry point to BICCN data, tools, resources, standards
Portal	RRID:SCR_014816	Single Cell Portal	https://singlecell.broadinstitute.org/single_cell	Broad Institute Portal specializes in visualizing and disseminating single cell data. Allows you to use natural language and faceted search to discover other scientists’ research and share your own findings.
Portal	RRID:SCR_022815	Allen Brain Map BICCN Data Catalog	https://knowledge.brain-map.org/data	Access to all major data sets of the BICCN with descriptions.
Portal	RRID:SCR_022823	Pittsburgh Supercomputing Center	http://www.psc.edu/	Supercomputer center
Portal	RRID:SCR_022824	Molecular Biosensor and Imaging Center	http://pathways.mbic.cmu.edu/	Molecular Biosensor and Imaging Center
Portal	RRID:SCR_009023	Hippocampome	https://Hippocampome.org	Knowledge base of neuron types from the mammalian hippocampal formation and entorhinal cortex with more than 500,000 neuronal properties
Portal	RRID:SCR_017313	Mouse Connectome Project	https://cic.ini.usc.edu	A multimodal multiscale connectome and cell-type map of the mammalian brain using advanced tracing, imaging, and computational methods.
Portal	RRID:SCR_004283	Brain Architecture Project	http://brainarchitecture.org	Collaborative effort aimed at creating an integrated resource containing knowledge about nervous system architecture in multiple species, with extensive whole-brain light microscopic data sets available for Mouse and Marmoset as well as for other species including Zebra Finch and Human.
Reference Atlas	RRID:SCR_002978	Allen Mouse Brain Atlas	https://mouse.brain-map.org/static/atlas	Atlas of the mouse brain
Reference Atlas	RRID:SCR_020999	Allen Mouse Brain Common Coordinate Framework	https://biccn.org/standards/common-coordinate-frameworks-biccn	Atlas of the mouse brain
Reference Atlas	RRID:SCR_017764	Allen Human Reference Atlas – 3D	https://community.brain-map.org/t/allen-human-reference-atlas-3d-2020-new/405	Parcellation of the adult human brain in 3D, labeling every voxel with a brain structure spanning 141 structures.
Reference Atlas	RRID:SCR_022868	fMOST-Atlas for mouse	https://drive.google.com/drive/folders/1K5oiXPcZDPT40irrZ_G2hZ86uNGA7CYZ?usp=sharingg	fMOST-atlas derived from CCFv3
Reference Atlas	RRID:SCR_022816	Enhanced and Unified Anatomical Labeling for a Common Mouse Brain Atlas	http://kimlab.io/brain-map/atlas/	Cell type specific transgenic mice and an MRI atlas were used to adjust and further segment the labels.
Software Application	RRID:SCR_022793	Cell Type Knowledge Explorer	https://knowledge.brain-map.org/celltypes	Multimodal cell census and atlas of primary motor cortex, developed in collaboration with the BRAIN Initiative Cell Census Network (BICCN)
Software Application	RRID:SCR_018164	NeMO Analytics	https://nemoanalytics.org	Neuroscience multi-omics analysis application for single cell RNA-seq, epigenomic, and spatial transcritpomics
Software Application	RRID:SCR_022796	EpiViz	https://www.cbcb.umd.edu/software/epiviz	Interactive visualization tool for functional genomics data.
Software Application	RRID:SCR_018162	Brainome	https://brainome.ucsd.edu/annoj/BICCN_MOp/	Genome browser to visualize the cell type-specific transcriptomes and epigenomes of cell types from the mouse MOp
Software Application	RRID:SCR_018690	Catlas	http://catlas.org/mousebrain	Maps of accessible chromatin in >800,000 individual cells from 45 regions spanning the adult mouse isocortex, olfactory bulb, hippocampus and cerebral nuclei.
Software Application	RRID:SCR_018330	Cytosplore Viewer	https://viewer.cytosplore.org	Stand-alone application (Windows and MacOS) for interactive visual exploration of multi-species and cross-omics single cell data in several BICCN data resources.
Software Application	RRID:SCR_016727	MetaNeighbor	https://www.bioconductor.org/packages/release/bioc/html/MetaNeighbor.html	Method for assessing the replicability of single cell data
Software Application	RRID:SCR_022797	Cell Annotation Platform	https://celltype.info	A centralized, community-driven platform for the creation, exploration, and storage of cell annotations for single-cell RNA-sequencing (scRNA-seq) datasets
Software Application	RRID:SCR_021059	Cellxgene	https://cellxgene.cziscience.com	Visual and quantitative platform for single cell data
Software Application	RRID:SCR_015631	Neuroglancer	https://github.com/google/neuroglancer	Browser based visualization tool for flat and volumetric image data, meshes, and annotations
Software Application	RRID:SCR_022820	CloudVolume	https://github.com/seung-lab/cloud-volume	Python package that allows for easy reading and writing of image data in the neuroglancer precomputed format
Software Application	RRID:SCR_002609	Vaa3D	https://github.com/Vaa3D	Software platform for visualization and analysis of large-scale multidimensional images
Software Application	RRID:SCR_022819	Hi5App	https://github.com/Hi5App	Cross-platform mobile application that supports 2D/3D/4D image visualization, multi-morphometry annotation, proofreading, interactive imaging system controlling, and distributed collaboration
Software Application	RRID:SCR_022793	Cell Type Knowledge Explorer	https://github.com/AllenInstitute/CTKE_viz/tree/main	Code used to generate data visualizations and text for the Cell Type Knowledge Explorer.
Software Application	RRID:SCR_020954	Brain Cell Methylation Viewer	http://neomorph.salk.edu/omb/home	Browser to interactively explore single cell methylome dataset including exploration of methylation diversity
Software Application	RRID:SCR_022797	Cell Annotation Platform	https://celltype.info	A centralized, community-driven platform for the creation, exploration, and storage of cell annotations for single-cell RNA-sequencing (scRNA-seq) datasets
Software Application	RRID:SCR_018348	NS-Forest	https://github.com/JCVenterInstitute/NSForest/releases	Software tool as method that takes cluster results from single cell nuclei RNAseq experiments and generates lists of minimal markers needed to define each cell type cluster.
